# Honeybee genetics shape the strain-level structure of gut microbiota in social transmission

**DOI:** 10.1101/2020.12.17.423353

**Authors:** Jiaqiang Wu, Haoyu Lang, Xiaohuan Mu, Zijing Zhang, Qinzhi Su, Xiaosong Hu, Hao Zheng

**Author notes:** These authors contributed equally (Jiaqiang Wu, Haoyu Lang).

## Abstract

Honeybee gut microbiota transmitted via social interactions are beneficial to the host health. Although the microbial community is relatively stable, individual variations and high strain-level diversity have been detected across honeybees. Although the bee gut microbiota structure is influenced by environmental factors, the heritability of the gut members and the contribution of the host genetics remains elusive. Considering bees within a colony are not readily genetically identical due to the polyandry of queen, we hypothesize that the microbiota structure can be shaped by host genetics. We used shotgun metagenomics to simultaneously profile the microbiota and host genotypes of individuals from hives of four different subspecies. Gut composition is more distant between genetically different bees at both phylotype- and “sequence-discrete population”-level. We then performed a successive passaging experiment within colonies of hybrid bees generated by artificial insemination, which revealed that the microbial composition dramatically shifts across batches of bees during the social transmission. Specifically, different strains from the phylotype of *Snodgrassella alvi* are preferentially selected by genetically varied hosts, and strains from different hosts show a remarkably biased distribution of single-nucleotide polymorphism in the Type IV pili loci. A genome-wide association analysis identified that the relative abundance of a cluster of *Bifidobacterium* strains is associated with the host glutamate receptor gene that is specifically expressed in the bee brain. Finally, mono-colonization of *Bifidobacterium* with a specific polysaccharide utilization locus impacts the expression and alternative splicing of the *gluR-B* gene, which is associated with an altered circulating metabolomic profile. Our results indicated that host genetics influence the bee gut composition, and suggest a gut-brain connection implicated in the gut bacterial strain preference. Honeybees have been used extensively as a model organism for social behaviors, genetics, and gut microbiome. Further identification of host genetic function as shaping force of microbial structure will advance our understanding of the host-microbe interactions.
