## Supplementary material for "Honeybee genetics shape the strain-level structure of gut microbiota in social transmission": Dataset S2

### Sheet: Sheet1
Dataset S2. Metadata of SNP distribution in Type IV pili component genes of Snodgrassella alvi in hybrid bees and founding workers. Blue columns indicate site infromations, yellow columns indicate the frequency of minor allele per genomic site per sample of the B3 batch of individuals (O-A) and the green columns indicate the frequency in founding workers (O-A’).
Site information									O-A										O-A'
Genome	Gene name	SNP locus	Reference allele	Major allele	Minor allele	SNP type	Site type	Amino acids	OAAC3	OAAC1	OAAC2	OAAC4	OABC2	OABC3	OABC4	OABC5	OACC2	OACC3	OAAY4	OAAY6	OAAY3	OAAY2	OABY6	OABY1	OABY2	OABY4	OABY3	OABY5	OACY5	OACY6	OACY3	OACY2	OACY4
Snodgrassella alvi. strain M0112	pilD	16	G	G	A	bi	4D	S,S,S,S	0	0	0	1	0	0.857	0	0	0	0	0	0	0	0	0	0	0	1	0	0	0	0.25	0	0	0
Snodgrassella alvi. strain M0112	pilD	36	G	G	A	bi	1D	Y,D,H,N	0	0	0	0	0	0	0	0	0	0	0	0	0	0	0	0	0	0.5	0	0	0	0.125	0	0	0
Snodgrassella alvi. strain M0112	pilD	42	G	G	A	bi	2D	L,V,L,M	0	0	0	0	0	0.308	0.167	1	0.2	0	0.647	0	0	0.667	0.333	0.652	0.5	0.6	1	1	1	0.75	1	1	0
Snodgrassella alvi. strain M0112	pilD	46	A	A	G	bi	3D	N,K,N,K	1	0	0	1	0.656	0.615	0.857	0	0	0	0.375	0	0	0	0	0.261	0	0.25	0	0	0	0	0	0	0
Snodgrassella alvi. strain M0112	pilD	55	A	A	G	bi	3D	S,R,S,R	0	0	0	0	0	0	0	0	0	0	0	0	0	0.154	0	0	0	0	0.5	0	0	0	0	0	0
Snodgrassella alvi. strain M0112	pilD	58	G	G	A	bi	3D	N,K,N,K	0	0	0	0	0.429	0.0769	0	0	0	0	0	0	1	0	0	0	0	0	0	0	0	0.1	0	0	0
Snodgrassella alvi. strain M0112	pilD	63	C	T	C	bi	1D	S,A,P,T	1	0	1	1	1	0.692	0.857	0	0.667	1	0.2	1	1	0.455	0.833	0.25	0	0.286	0	0	0	0.2	0	0	0
Snodgrassella alvi. strain M0112	pilD	70	T	C	T	bi	4D	V,V,V,V	1	0	1	1	1	0.692	0.857	0	0.667	1	0.2	1	1	0.385	0.8	0.269	0	0.286	0.2	0	0	0.385	0	0	0
Snodgrassella alvi. strain M0112	pilD	79	G	G	A	bi	4D	G,G,G,G	1	0	0	1	0.478	0.5	0.857	0	0	0	0.0714	0	0	0	0	0.179	0	0.286	0	0	0	0	1	0	0
Snodgrassella alvi. strain M0112	pilD	82	G	G	T	bi	4D	A,A,A,A	0	0	0	0	0	0	0.143	1	0.5	0	0.923	0	0	0.692	0.333	0	1	0.8	0.6	1	1	0.615	1	1	0
Snodgrassella alvi. strain M0112	pilD	103	A	A	G	bi	3D	F,L,F,L	1	0	0	1	0.632	0.583	0.8	0	0	0	0.0769	0	0	0	0	0.185	0	0.2	0	0	0	0	0	0	0
Snodgrassella alvi. strain M0112	pilD	115	C	C	T	bi	3D	H,Q,H,Q	0.125	0	0	0	0	0	0	0	0.833	0	0	0	0	0	0	0	0	0	0	0	0	0	0	0	0
Snodgrassella alvi. strain M0112	pilD	120	T	T	C	bi	1D	C,G,R,S	0.875	0	0	1	0.643	0.333	1	0	0	0	0.0714	0	0	0	0	0.154	0	0.167	0	0	0	0	0	0	0
Snodgrassella alvi. strain M0112	pilD	121	A	G	A	bi	4D	R,R,R,R	0.125	1	1	0	0.286	0	0	0	0.833	1	0	1	1	0.182	0.6	0	0	0	0	0	0	0.429	0	0	0
Snodgrassella alvi. strain M0112	pilD	124	G	G	T	bi	4D	A,A,A,A	0.875	0	0	1	0.643	0.333	0.75	0	0	0	0.0769	0	0	0	0	0.154	0	0.167	0	0	0	0	0	0	0
Snodgrassella alvi. strain M0112	pilD	138	T	T	C	bi	1D	F,V,L,I	0	0	0	0	0	0.667	0	0	0	0	0	0	0	0	0	0.84	1	0	0.8	0	1	0	0	0	0
Snodgrassella alvi. strain M0112	pilD	141	T	G	T	bi	1D	F,V,L,I	0	1	0	0	0	0	0	0	0	0	0	1	0	0	0.667	0	0	0	0	0	0	0.0714	0	0	0
Snodgrassella alvi. strain M0112	pilD	147	C	C	T	bi	1D	S,A,P,T	0	0	0	0	0	0	0	0	0	0	0	0	0	0.8	0	0	0	0	0	0	0	0	1	0	0
Snodgrassella alvi. strain M0112	pilD	154	G	A	G	bi	4D	G,G,G,G	0.333	1	1	0	0.7	0	0	0	0.8	1	0	0	1	0.2	0.857	0	0.5	0	0.25	0	0	0.5	0	0	0
Snodgrassella alvi. strain M0112	pilD	166	C	T	C	bi	4D	A,A,A,A	0.333	0	1	0	0.875	0	0	0	0.857	1	0	1	1	0.25	0.857	0	0.5	0	0.333	0	0	0.545	0	0	0
Snodgrassella alvi. strain M0112	pilD	400	C	C	T	bi	3D	H,Q,H,Q	1	1	0	1	0.652	1	1	0	0	0.4	1	0	0	0	0	0.857	0	0.037	0	1	1	0.111	1	1	1
Snodgrassella alvi. strain M0112	pilD	406	A	A	C	bi	4D	P,P,P,P	0	0	0	0	0	0	0	0	0	0	0	0	0	0	0	0	0	0	0	0	0	0	0	1	0
Snodgrassella alvi. strain M0112	pilD	409	C	C	T	bi	4D	L,L,L,L	0	0	0	0	0	0	0	1	0	0	0.2	0	0	0.333	0	0	0.5	0	0	0	0	0.3	0	0	0
Snodgrassella alvi. strain M0112	pilD	411	G	G	A	bi	2D	L,V,L,M	1	1	0	1	0.609	1	1	0	0	0.4	1	0	0	0.5	0	0.875	1	0.0312	1	0	1	0.273	0	1	1
Snodgrassella alvi. strain M0112	pilD	424	A	A	G	bi	4D	A,A,A,A	0	0	0	0	0	0	0	0	0	0	0.333	0	0	0.625	0.2	0.462	0.75	0.0333	1	1	0	0.0909	1	0	0
Snodgrassella alvi. strain M0112	pilD	444	T	C	T	bi	1D	S,A,P,T	0	0	1	0	0.357	0	0	0	1	0.6	0	1	1	0.375	0.667	0	1	0	0	0.238	0	0.429	0	0	0
Snodgrassella alvi. strain M0112	pilD	445	G	A	G	bi	3D	I,M,I,I	1	0	1	1	1	1	1	0.333	1	1	0.444	1	1	0.333	0.625	0.2	0.125	0.0357	0	0	0	0.533	0	0	0
Snodgrassella alvi. strain M0112	pilD	454	G	G	T	bi	4D	A,A,A,A	0	0	0	0	0	0	0	0.75	0	0	0	0	0	0.769	0.375	0.872	0	0.966	1	0	0	0.176	0	0	0
Snodgrassella alvi. strain M0112	pilD	463	T	T	G	bi	3D	I,M,I,I	0	0	0	0	0	0	0	0	0	0	0	1	0	0	0	0	0	0	0	0	0	0	0	0	0
Snodgrassella alvi. strain M0112	pilD	483	C	C	T	bi	1D	F,V,L,I	0	0	0	0	0	0	0	0	0	0	0.609	0	0	0	0	0	0	0	0	0.814	0	0.467	0	0	0
Snodgrassella alvi. strain M0112	pilD	486	G	G	A	bi	1D	S,A,P,T	0	1	0	0	0	0	0	0	0	0	0	0	0	0	0	0	0	0	0	0	0	0	0	0	0
Snodgrassella alvi. strain M0112	pilD	490	G	G	A	bi	4D	V,V,V,V	1	0	0	1	0.667	0.867	1	0	0	0.556	0.276	0	0	0	0	0.0882	0	0.0606	0	0.00877	0	0	0	0	0
Snodgrassella alvi. strain M0112	pilD	492	C	C	A	bi	1D	F,V,L,I	0	0	0	0	0	0	0	0	0	0	0	0	0	0	0	0	1	0	0	0	0	0	0	0	0
Snodgrassella alvi. strain M0112	pilD	506	A	A	G	bi	1D	V,G,A,D	1	0	0	0	0	0	0	0	0	0	0.257	0	0	0	0	0.0667	0	0	0	0	0	0	0	0	0
Snodgrassella alvi. strain M0112	pilD	525	C	T	C	bi	1D	F,V,L,I	0	0	0	0	0.4	0	0	0	0	0	0	0	0	0	0.25	0	0	0	0	0	0	0.167	0	0	0
Snodgrassella alvi. strain M0112	pilD	535	T	T	A	bi	4D	L,L,L,L	0	0	1	0	0	0	0.25	0	0	0.333	0	1	1	0	0	0	0	0	0	0	0	0	0	0	0
Snodgrassella alvi. strain M0112	pilD	537	G	A	G	bi	2D	L,V,L,I	0	0	1	0	0.448	0	0.25	0.0588	0.667	0.333	0	1	1	0	0.25	0	0	0	0	0	0	0.167	0	0	0
Snodgrassella alvi. strain M0112	pilD	544	A	A	G	bi	2D	C,W,C,_	0	0	0	0	0	0	0	0	0	0	0.816	0	0	0	0	0	0	0	0	0.899	0	0.733	0	0	0
Snodgrassella alvi. strain M0112	pilD	556	C	C	T	bi	4D	P,P,P,P	1	0	0	1	0.455	0.583	0.75	0	0.3	0.5	1	0	0	0	0	0.0562	0	0.0645	0	0.89	0	0.933	0	0	0
Snodgrassella alvi. strain M0112	pilD	583	G	A	G	bi	2D	C,W,C,_	0	0	1	0	0.581	0	0.333	0.0667	0.667	0.625	0	1	1	0.15	0.364	0	0	0	0	0	0	0.0833	0	0.0182	0
Snodgrassella alvi. strain M0112	pilD	593	T	C	T	bi	1D	L,R,P,H	0	0	0	0	0.6	0	0	0	0	0	0	0	0	0	0.333	0	0	0	0	0	0	0.111	0	0	0
Snodgrassella alvi. strain M0112	pilD	598	C	C	T	bi	4D	L,L,L,L	0	0	0	0	0	0	0	0	0	0	0	0	0	0	0.636	0	0	0	1	0.088	0	0	0	0	0
Snodgrassella alvi. strain M0112	pilD	613	A	A	T	bi	4D	L,L,L,L	0	0	1	0	0	0	0.25	0	0	0.571	0	1	1	0.0667	0	0	0	0	0	0	0	0	0	0	0
Snodgrassella alvi. strain M0112	pilD	622	A	A	G	bi	3D	N,K,N,K	0	0	0	0	0	0	0	0	0	0	0	0	0	0	0.5	0	0	0	1	0	0	0	0	0	0
Snodgrassella alvi. strain M0112	pilD	648	G	G	T	bi	1D	_,E,Q,K	0	0	0	0	0	0	0	0	0	0	0	0	0	0	0	0	0	0	0	0	0	0.5	0	0	0
Snodgrassella alvi. strain M0112	pilD	649	A	A	G	bi	2D	C,W,C,_	1	0	0	1	0.238	0	0	0	0	0	0.0833	0	0	0	0	0.143	0	0	0	0	0	0	0	0	0
Snodgrassella alvi. strain M0112	pilD	654	G	G	A	bi	1D	Y,D,H,N	0	0	0	0	0	1	0	1	0	0	0	0	0	0.5	0.6	0.833	0	1	1	1	0	0	0	0	0
Snodgrassella alvi. strain M0112	pilF	73	A	G	A	bi	4D	R,R,R,R	0	0	0.875	0	0.333	0.125	0	1	0.111	0.714	0.879	1	1	1	0.75	0.538	0	0	0.8	0.0181	0	0.05	0	0	0
Snodgrassella alvi. strain M0112	pilF	82	G	G	A	bi	4D	V,V,V,V	0	0	0	0	0	0.143	0	1	0	0	0	0	0	0.889	0	0.615	0.0526	0	0.4	1	0	0	0	0	0
Snodgrassella alvi. strain M0112	pilF	85	C	C	T	bi	4D	L,L,L,L	0	0	0	0	0	0.154	0	1	0	0	0	0	0	0.875	0	0.615	0	0	0.25	1	0	0	0	0	0
Snodgrassella alvi. strain M0112	pilF	97	G	G	A	bi	4D	L,L,L,L	1	0	0	1	0.619	0.846	1	0	0	0.308	0.099	0	0	0	0	0.333	0	0	0	0	0	0.05	0	0	0
Snodgrassella alvi. strain M0112	pilF	100	C	C	T	bi	4D	A,A,A,A	0	0	0	0	0	0.167	0	1	0	0	0	0	0	0.889	0	0.727	0	0	0.5	0.0278	0	0	0	0	0
Snodgrassella alvi. strain M0112	pilF	107	G	G	T	bi	1D	I,S,T,N	0	0	0	0	0	0.154	0	1	0	0	0	0	0	0.889	0	0.692	0	0	0.5	0.0301	0	0	0	0	0
Snodgrassella alvi. strain M0112	pilF	118	A	A	T	bi	4D	V,V,V,V	0	0	0.143	0	0	0	0	0	0.143	0	0.918	0	0	0	0	0	0	1	0	0	1	0.812	1	1	1
Snodgrassella alvi. strain M0112	pilF	576	C	C	A	bi	1D	S,A,P,T	0	1	0	0	0	0	0	0	0	0	0	0	0	0	0	0	0	0	0	0	0	0	0	0	0
Snodgrassella alvi. strain M0112	pilF	583	C	C	T	bi	4D	L,L,L,L	1	0	0	1	0.767	0.65	1	0	0	0.2	0.708	0	0	0	0	0.119	0	0.0667	0	0	0	0	0	0	0
Snodgrassella alvi. strain M0112	pilF	589	C	C	T	bi	3D	H,Q,H,Q	0	1	0	0	0	0	0	0	0	0	0.385	0	0	0.25	0	0	0	0	0	0.9	1	0.333	1	1	0
Snodgrassella alvi. strain M0112	pilF	613	A	A	G	bi	3D	N,K,N,K	0	0	0	0	0	0	0	0	0	0	0	0	0	0	0	0	0	0	0	0.856	0	0.2	0	0	0
Snodgrassella alvi. strain M0112	pilF	622	G	G	A	bi	4D	P,P,P,P	1	0	0	1	0.773	0.385	1	0	0	0.143	1	0	0	0.333	0	0.115	0	0.0526	0	0.839	1	0.4	1	1	0
Snodgrassella alvi. strain M0112	pilF	627	G	G	A	bi	2D	L,V,L,M	0	0	0	0	0	0	0	0	0	0	0	0	0.964	0	0	0	0	0	0	0	0	0	0	0	0
Snodgrassella alvi. strain M0112	pilF	640	C	A	C	bi	4D	P,P,P,P	1	0	1	1	1	0	1	0	1	1	0	1	1	0.667	0.0833	0.12	0.167	0.0769	0.1	0	0	0.5	0	0	0
Snodgrassella alvi. strain M0112	pilF	643	A	G	A	bi	3D	D,E,D,E	1	0	1	1	1	0.455	1	0	1	1	0.484	0.977	0.964	0.7	0.0769	0.125	0.2	0	0.0909	0	0	0.6	0	0	0
Snodgrassella alvi. strain M0112	pilF	661	A	A	G	bi	3D	N,K,N,K	0	1	0	0	0	0.462	0	1	0.0667	0	0.586	0.0263	0.0345	0.375	0.867	0.869	0.667	1	0.9	0.157	0	0.5	1	1	1
Snodgrassella alvi. strain M0112	pilF	664	A	A	T	bi	4D	V,V,V,V	0	0	0	0	0	0	0	0	0	0	0	0	0	0	0	0	0	0	0	0.849	1	0.143	0	0	0
Snodgrassella alvi. strain M0112	pilF	808	C	T	C	bi	3D	H,Q,H,Q	1	1	1	0	1	0.643	1	0	0.889	1	0.233	0.886	0.971	0.5	0.5	0.25	0	0.118	0	0	0	0.8	0	0	0.143
Snodgrassella alvi. strain M0112	pilF	814	G	A	G	bi	3D	I,M,I,I	0	0	1	0	0.385	0	0	0	0	1	0	0.9	0.971	0.5	0.357	0	0	0	0	0	0	0.8	0	0	0.143
Snodgrassella alvi. strain M0112	pilF	820	C	C	T	bi	4D	L,L,L,L	1	0	0	0	1	0.5	1	0	0	0	0.188	0	0	0	0	0.12	0	0.111	0	0	0	0.4	0	0	0.13
Snodgrassella alvi. strain M0112	pilF	823	A	A	T	bi	4D	T,T,T,T	1	0	0	0	0.565	0.571	1	0	0	0.111	0.212	0	0	0	0	0.179	0	0.105	0	0	0	0	0	0	0
Snodgrassella alvi. strain M0112	pilF	824	G	G	C	bi	1D	I,S,T,N	0	1	0	0	0	0.308	0	1	0	0	0	0	0	0.4	0	0.767	0	0	0	0.0286	0	0	0	0	0
Snodgrassella alvi. strain M0112	pilF	829	C	C	T	bi	4D	A,A,A,A	0	0	1	0	0	0	0	0	0	0.889	0	0	0	0.5	0	0	0	0	0	0	0	0.333	0	0	0
Snodgrassella alvi. strain M0112	pilF	835	C	C	T	bi	4D	S,S,S,S	0	0	0	0	0	0	0	0	0.833	0	0	0	0	0	0	0	0	0	0	0	0	0	0	0	0
Snodgrassella alvi. strain M0112	pilF	844	G	G	A	bi	3D	I,M,I,I	0	0	0	0	0	0	0	0	0.846	0	0	0	0	0	0	0	0	0	0	0	0	0	0	0	0
Snodgrassella alvi. strain M0112	pilF	856	A	A	G	bi	3D	I,M,I,I	0	0	0	0	0	0.278	0	1	0	0	0	0.114	0.0333	0.125	0.5	0.789	0	0.875	0.875	0.0714	0	0.2	0	0	0
Snodgrassella alvi. strain M0112	pilF	862	T	T	C	bi	3D	D,E,D,E	1	0	0	1	0.75	0.6	1	0	0	0.167	0.27	0	0	0	0	0.211	0	0.143	0	0	0	0	0	0	0
Snodgrassella alvi. strain M0112	pilF	865	A	C	A	bi	4D	G,G,G,G	1	0	1	1	1	0.632	1	0	0.786	1	0.256	0.881	0.964	0.75	0.455	0.222	0	0.154	0	0	0	0.375	0	0	0.2
Snodgrassella alvi. strain M0112	pilF	868	A	A	G	bi	3D	F,L,F,L	0	1	0	0	0	0.087	0	0	0.0588	0	0.775	0	0	0	0	0	1	0	0.125	0.939	1	0.375	1	1	0.857
Snodgrassella alvi. strain M0112	pilF	877	A	G	A	bi	4D	P,P,P,P	1	0	1	1	1	0.625	1	0	0.933	1	0.225	0.898	0.966	0.875	0.5	0.235	0	0.0833	0	0	0	0.286	0	0	0.143
Snodgrassella alvi. strain M0112	pilF	880	C	C	T	bi	4D	L,L,L,L	0	1	1	0	0	0	0	0	0	0.889	0	0	0	0.857	0	0	0	0	0	0	0	0.25	0	0	0
Snodgrassella alvi. strain M0112	pilF	904	C	C	T	bi	4D	P,P,P,P	0	0	0	0	0	0.375	0	1	0	0	0.69	0.0952	0.0417	0.167	0.455	0.706	1	0.846	1	1	0	0.286	1	0	0
Snodgrassella alvi. strain M0112	pilF	908	T	T	C	bi	1D	M,R,T,K	1	1	0	1	0.688	0.64	1	0	0	0.182	0.333	0	0	0	0	0.27	0	0.182	0	0	0	0	0	0	0
Snodgrassella alvi. strain M0112	pilF	913	A	A	G	bi	4D	G,G,G,G	0	0	0	0	0	0	0	0	0.875	0	0	0	0	0	0	0	0	0	0	0	0	0	0	0	0
Snodgrassella alvi. strain M0112	pilF	922	G	G	A	bi	3D	F,L,F,L	1	0	0	1	0.676	0.636	1	0	0	0.167	0.341	0	0	0	0	0.278	0	0.167	0	0	0	0.111	0	0	0
Snodgrassella alvi. strain M0112	pilF	930	T	T	C	bi	1D	F,V,L,I	0	0	0	0	0	0	0	0	0.0556	0	0	0	0	0	0	0	0	0	0	0	1	0.333	0	1	1
Snodgrassella alvi. strain M0112	pilF	940	C	T	C	bi	4D	G,G,G,G	0	1	1	0	0.353	0	0	0	1	0.909	0	0.944	0.968	0.875	0	0	0	0	0	0	0	0.333	0	0	0
Snodgrassella alvi. strain M0112	pilF	946	C	C	T	bi	3D	H,Q,H,Q	1	0	0	1	0.613	0.706	1	0	0.1	0.182	0.565	0	0	0.125	0	0.364	0	0.333	0	0	0	0.1	0	0	0
Snodgrassella alvi. strain M0112	pilF	952	G	G	A	bi	3D	I,M,I,I	0	0	0	0	0	0.2	0	1	0.0909	0.111	0.4	0.0263	0.0323	1	0.333	0.571	1	0.8	1	1	1	0.667	1	1	1
Snodgrassella alvi. strain M0112	pilF	970	A	A	G	bi	3D	D,E,D,E	0	0	0	0	0	0	0	0	0	0	0.263	0	0	0	0	0	1	0	0	0.714	1	0.25	1	1	1
Snodgrassella alvi. strain M0112	pilT	15	T	T	A	bi	3D	E,D,E,D	0	1	0	0	0	0	0	0	0	0	0	0	0	0	0	0	0	0	0	0	0	0	0	0	0
Snodgrassella alvi. strain M0112	pilT	27	T	C	T	bi	3D	L,F,L,F	0	0	0	0	0	0	0	0	0	0	0	0.941	1	0	0	0	0	0	0	0	0	0	0	0.0135	0
Snodgrassella alvi. strain M0112	pilT	48	C	C	T	bi	4D	S,S,S,S	0	0	0	0	0	0	0	0	0	0	0	0	0	0	0	0	0	0	0	0.94	0	0	0	0	0
Snodgrassella alvi. strain M0112	pilT	66	A	T	A	bi	4D	A,A,A,A	0.889	0	1	1	1	0.615	0.933	0	1	0.941	0.222	0.923	1	0.0769	0.211	0.142	0	0.087	0	0	0	0.182	0	0	0
Snodgrassella alvi. strain M0112	pilT	75	A	T	A	bi	4D	P,P,P,P	0.889	0	1	1	1	0.621	0.917	0	1	0.95	0.235	0.912	1	0.0833	0.222	0.131	0	0.0769	0	0	0	0.182	0	0	0
Snodgrassella alvi. strain M0112	pilT	78	T	C	T	bi	4D	P,P,P,P	0.9	0	1	1	1	0.667	0.917	0	1	0.95	0.259	0.906	1	0.0833	0.235	0.119	0	0.0833	0	0	0	0.143	0	0	0
Snodgrassella alvi. strain M0112	pilT	105	C	C	T	bi	4D	R,R,R,R	0	0	0	0	0.727	0	1	0	0	0.211	0	0	0	0.875	0	0	0	0.926	0	0.0576	0	0	0	1	0
Snodgrassella alvi. strain M0112	pilT	129	C	T	C	bi	3D	R,S,R,S	1	0	1	1	1	0.467	1	0	1	0.833	0.167	0.939	1	0.105	0.143	0.102	0	0.0714	0	0	0	0.0909	0	0	0
Snodgrassella alvi. strain M0112	pilT	144	T	C	T	bi	4D	G,G,G,G	1	0	1	1	1	0.389	0.833	0	1	0.875	0.188	0.921	1	0.111	0.136	0.0822	0	0.0952	0	0.956	0	0.0909	0	0	0
Snodgrassella alvi. strain M0112	pilT	147	G	A	G	bi	3D	K,N,K,N	1	0	1	1	1	0.471	0.833	0	1	0.938	0.2	0.943	1	0.133	0.174	0.0896	0	0.0952	0	0	0	0.0909	0	0	0
Snodgrassella alvi. strain M0112	pilT	177	G	G	A	bi	3D	Q,H,Q,H	0	0	0	1	0	0	0	0	0	0	0	0	0	0	0	0	0	0	0	0	0	0	0	0	0
Snodgrassella alvi. strain M0112	pilT	186	A	A	G	bi	3D	E,D,E,D	0	0	0	0	0	0	0	0	0	0	0	0	0	0	0	0.00877	1	0	0	0	0	0	1	0	0
Snodgrassella alvi. strain M0112	pilT	198	T	C	T	bi	3D	K,N,K,N	1	0	1	1	1	0.536	0.75	0	0.4	0.833	0.207	1	1	0.0833	0.167	0.116	0	0	0.824	0	0	0	0	0	0
Snodgrassella alvi. strain M0112	pilT	201	A	G	A	bi	4D	L,L,L,L	0.917	0	1	0	0.25	0.935	0	1	0.5	0.588	0.798	1	1	0.0455	1	0.992	0	0	0.938	0	1	0	0	0	1
Snodgrassella alvi. strain M0112	pilT	246	T	T	C	bi	4D	R,R,R,R	0	0	0	0	0	0	0	0	0	0	0.257	0	0	0	0	0	0	0	0	0	0	0	0	0	0
Snodgrassella alvi. strain M0112	pilT	273	C	T	C	bi	4D	G,G,G,G	1	0	1	1	1	0.565	0.667	0	1	0.933	0.3	0.946	1	0.133	0.267	0.169	0	0.143	0	0	0	0	0	0	0
Snodgrassella alvi. strain M0112	pilT	282	T	C	T	bi	4D	A,A,A,A	1	0	1	1	1	0.591	0.625	0	1	0.933	0.292	0.95	1	0.143	0.308	0.183	0	0.143	0	0	0	0	0	0	0
Snodgrassella alvi. strain M0112	pilT	294	C	C	T	bi	4D	T,T,T,T	0	0	0	0	0	0.286	0	1	0	0	0.575	0	0	0	0.7	0.75	0	0	0.778	0	1	0	0	0	1
Snodgrassella alvi. strain M0112	pilT	300	G	G	C	bi	4D	P,P,P,P	0	1	0	0	0	0	0	0	0	0	0	0	0	0	0	0	0	0	0	0.0725	0	0	0	0	0
Snodgrassella alvi. strain M0112	pilT	315	G	G	A	bi	4D	T,T,T,T	0	0	0	0	0	0.375	0.167	1	0	0.0667	0.585	0.0294	0	0.667	0.625	0.733	1	0.818	1	1	1	1	1	1	1
Snodgrassella alvi. strain M0112	pilT	327	C	C	G	bi	4D	L,L,L,L	0	0	0	0	0	0.4	0.167	1	0	0	0.4	0.0294	0	0.5	0.667	0.686	1	0.8	1	1	1	1	1	1	1
Snodgrassella alvi. strain M0112	pilT	330	A	A	G	bi	3D	R,S,R,S	0	0	0	0	0	0.375	0.167	1	0	0	0.333	0.0286	0	0.25	0.571	0.69	1	0.778	1	1	1	1	1	1	1
Snodgrassella alvi. strain M0112	pilT	333	C	C	T	bi	4D	A,A,A,A	0.818	0	0	0	0	1	0.167	1	0	0	0.367	0.0286	0	0	0.571	1	1	0.778	1	1	1	1	1	1	1
Snodgrassella alvi. strain M0112	pilT	337	G	G	A	bi	1D	T,P,A,S	0	0	0	0	0	0	0	0	0.778	0	0	0	0	0	0	0	0	0	0	0	0	0	0	0	0
Snodgrassella alvi. strain M0112	pilT	345	T	T	C	bi	3D	L,F,L,F	0	0	0	0	0	0	0	0	0	0	0	0	0	0	0	0	1	0	0	0	0	0	1	0	0
Snodgrassella alvi. strain M0112	pilU	639	A	A	C	bi	3D	L,F,L,F	0	0.889	0	0	0	0.143	0.167	1	0	0	0.735	0.027	0	0.778	0.333	0.375	1	0.8	1	1	1	0	0	1	0
Snodgrassella alvi. strain M0112	pilU	645	G	G	A	bi	4D	P,P,P,P	0.333	0	0	1	0.556	0	0.8	0	0	0.286	0.282	0	0	0	0	0	0	0	0	0	0	0	0	0	0
Snodgrassella alvi. strain M0112	pilU	648	A	A	G	bi	4D	V,V,V,V	0	0.889	0	0	0	0.143	0.25	1	0	0	0.744	0.0556	0	0.111	0.667	0.483	1	0.75	1	1	1	0.5	1	0	0.5
Snodgrassella alvi. strain M0112	pilU	651	G	G	A	bi	4D	L,L,L,L	0	0	0	0	0	0	0	1	0	0	0	0	0	0	0	0	0	0	0	0	1	0	0	0	0
Snodgrassella alvi. strain M0112	pilU	652	A	G	A	bi	1D	N,H,D,Y	1	0.111	1	1	1	0.824	0.833	0	1	1	0.26	0.949	1	0.154	0.25	0.444	0	0.2	0	0	0	0.5	0	0	0.143
Snodgrassella alvi. strain M0112	pilU	654	C	C	T	bi	3D	K,N,K,N	0	0	0	0	0	0	0	0	0	0	0	0	0	0	0.667	0	1	0	0	0.981	0	0.429	0.833	0	0
Snodgrassella alvi. strain M0112	pilU	657	A	A	G	bi	3D	E,D,E,D	0	0	0	0	0	0.158	0.167	1	0	0	0	0.0588	0.0323	0.75	0.667	0.706	1	0.833	1	1	1	0.667	1	1	0.875
Snodgrassella alvi. strain M0112	pilU	675	C	C	T	bi	4D	R,R,R,R	0	0	0	0	0.731	0	0.833	0	0	0.286	0	0	0	0.0833	0	0	0	0	0.333	0	0	0	0	0	0.941
Snodgrassella alvi. strain M0112	pilU	693	C	C	T	bi	4D	A,A,A,A	0	0	0	0	0	0.321	0	0	0	0	0	0	0	0	0	0.8	0	0	0	0	0	0	0	0	0
Snodgrassella alvi. strain M0112	pilU	696	T	T	C	bi	4D	G,G,G,G	0	0	0	0	0	0.296	0	0	0	0	0.788	0	0	0	0	0.808	0	0.08	0.167	0	0	0.4	0	0	0.909
Snodgrassella alvi. strain M0112	pilU	702	C	C	T	bi	4D	T,T,T,T	0	0	0	0	0	0	0	0	0	0	0	0	0	0.0625	0	0	0	0	0	0	0	0.0909	1	0	0
Snodgrassella alvi. strain M0112	pilU	705	T	T	A	bi	4D	G,G,G,G	0.5	0	0	1	0.714	0	0.75	0	0	0.333	0.212	0	0	0	0	0	0	0.087	0	0	0.0588	0	0	0	0
Snodgrassella alvi. strain M0112	pilU	708	T	C	T	bi	3D	R,S,R,S	0.5	1	1	0	0.29	0.625	0	0	1	0.667	0.79	0.875	0.976	0.125	0.143	0.185	0	0	0	0	0	0.111	0	0	0.0455
Snodgrassella alvi. strain M0112	pilU	717	C	C	A	bi	4D	S,S,S,S	0.5	0	0	1	0.679	0	0.8	0	0	0.308	0.167	0	0	0	0	0	0	0.0741	0	0	0	0	0	0	0
Snodgrassella alvi. strain M0112	pilU	723	C	T	C	bi	4D	T,T,T,T	1	0	1	1	1	0.667	0.8	0	1	1	1	0.875	0.977	0.0556	0.154	0.15	0	0.069	0	0	0	0.25	0	0	0.156
Snodgrassella alvi. strain M0112	pilU	729	T	T	A	bi	4D	A,A,A,A	0.5	0	0	1	0.75	0	0.667	0	0	0.3	0.152	0	0	0	0	0	0	0.0625	0	0	0	0	0	0	0
Snodgrassella alvi. strain M0112	pilU	762	C	C	T	bi	4D	A,A,A,A	0	0	0	0	0	0	0.167	0	0	0	0	0.156	0.027	0	0	0.0082	0	0.935	0.889	0.0198	0	0	0	0	0
Snodgrassella alvi. strain M0112	pilU	765	C	C	T	bi	4D	G,G,G,G	0	0	0	1	0.87	0	0.571	0	0.889	0.125	0	0	0	0.864	0	0	0	0.0606	0	0	0	0	1	1	0
Snodgrassella alvi. strain M0112	pilU	772	C	C	T	bi	2D	M,L,V,L	0	0	0	0	0	0	0	0	0	0	0	0	0	0	0	0	0	0.903	0	0.0297	0	0	0	0	0
Snodgrassella alvi. strain M0112	pilU	774	G	G	A	bi	4D	L,L,L,L	0	0	0	0	0	0	0	0	0	0	0	0.844	0	0	0	0	0	0	0	0	0	0	0	0	0
Snodgrassella alvi. strain M0112	pilU	795	A	A	G	bi	3D	E,D,E,D	0	0	0	0	0	0	0	0	0	0	0	0	0	0	0	0	1	0	0	0	0	0	0	0	0
Snodgrassella alvi. strain M0112	pilU	799	A	G	A	bi	1D	I,L,V,F	0	0	0	0	0	0	0	0	0.833	0	0	0	0	0	0	0	0	0	0	0	0	0	0	0	0.0625
Snodgrassella alvi. strain M0112	pilU	810	C	T	C	bi	4D	P,P,P,P	1	0	1	1	1	0.571	0	0	1	1	0.0746	0.87	1	0.0833	0.25	0.113	0	0	0	0	0	0.0769	0	0	0.0769
Snodgrassella alvi. strain M0112	pilU	819	C	C	T	bi	3D	R,S,R,S	0	0	0	0	0	0	0	0	0	0	0	0.857	0	0	0	0	0	0	0	0	0	0	0	0	0
Snodgrassella alvi. strain M0112	pilU	834	C	C	T	bi	4D	R,R,R,R	0	1	0	1	0.727	0	0.5	0	0	0.125	1	0	0	0.2	0	0	0	0	0	0	0	0	0	0	0.0556
Snodgrassella alvi. strain M0112	pilU	837	G	G	A	bi	3D	E,D,E,D	0	0	0	1	0.7	0	0	0	0	0.143	0.02	0	0	0	0	0	0	0	0	0	0	0	0	0	0
Snodgrassella alvi. strain M0112	pilU	840	A	A	G	bi	4D	V,V,V,V	0	0	0	1	0.667	0	0	0	0	0	0.0204	0	0	0	0	0	0	0	0	0	0	0	0	0	0
Snodgrassella alvi. strain M0112	pilU	843	T	C	T	bi	4D	G,G,G,G	1	0	1	1	1	0.609	0	0	0.75	1	0.0208	0.967	1	0.1	0.25	0.13	0	0	0	0	0	0.0833	0	0	0.946
Snodgrassella alvi. strain M0112	pilU	846	G	A	T	bi	4D	V,V,V,V	0	0	0	1	0.6	0	0	0	0	0	0.0213	0	0	0	0	0	0	0	0	0	0	0	0	0	0
Snodgrassella alvi. strain M0112	pilU	852	G	G	A	bi	4D	T,T,T,T	0	0	0	0	0	0	0.5	0	0.167	0	0	1	0	0.7	0	0	0	0.938	0.7	0.0392	0	0	0	1	0
Snodgrassella alvi. strain M0112	pilU	853	C	C	T	bi	2D	M,L,V,L	0	0	0	1	0.6	0	0	0	0	0	0.0238	0	0	0	0	0	0	0	0	0	0	0	0	0	0
Snodgrassella alvi. strain M0112	pilU	857	G	G	A	bi	1D	N,T,S,I	0	0	0	0	0	0	0	0	0	0	0	0	0	0.727	0	0	0	0	0	0	0	0	0	1	0
Snodgrassella alvi. strain M0112	pilU	864	T	T	C	bi	3D	E,D,E,D	0	0	0	0	0	0	0	0	0	0	0	0	0	0	0	0	0	0	0.0909	0	0	0	0	0	0.914
Snodgrassella alvi. strain M0112	pilU	876	A	A	G	bi	3D	Q,H,Q,H	0	0	0	0	0	0	0	0	0	0	0	0	0	0	0.625	0	0	0	0	0.963	0	0.308	0	0	0
Snodgrassella alvi. strain M0112	pilU	882	T	A	T	bi	4D	A,A,A,A	1	0	1	1	1	0.571	0	0	0.875	1	0.0303	0.969	1	0.333	0.429	0.19	0	0.0714	0.0909	0.00645	0	0	0	0	1
Snodgrassella alvi. strain M0112	pilU	891	G	G	A	bi	3D	E,D,E,D	0	0	0	0	0	0	0	0	0	0	0	0	0	0	0	0	0	0	0	0	0	0	1	0	0
Snodgrassella alvi. strain M0112	pilU	912	A	G	A	bi	4D	V,V,V,V	1	0	1	1	1	0.6	0.5	0	0.778	1	0	0.97	1	0.0909	0.308	0.183	0	0.0455	0	0.00602	0	0	0	0	1
Snodgrassella alvi. strain M0112	pilU	936	C	C	T	bi	3D	R,S,R,S	0	1	0	0	0	0	0	1	0	0	0	0	0	0	0	0	0	0	0	0	0	0	0	0	0
Snodgrassella alvi. strain M0112	pilU	951	A	A	G	bi	3D	L,F,L,F	0	0	0	0.857	0.455	0.0323	0.25	0	0	0.25	0.0896	0	0	0	0	0	0	0.0588	0	0	0	0	0	0	0
Snodgrassella alvi. strain M0112	pilU	954	A	G	A	bi	3D	K,N,K,N	0	0	0	0.857	0.538	0.0357	0.25	0	0.818	0.25	0.0909	0	0	0	0	0	0	0.0526	0	0	0	0	0	0	0.0323
Snodgrassella alvi. strain M0112	pilU	966	C	C	T	bi	4D	T,T,T,T	0	0	0	0	0	0.444	0.75	1	0.0833	0	0	0.0682	0	0.923	0	0.859	1	0.895	0.941	0.039	0	0.643	0	1	0
Snodgrassella alvi. strain M0112	pilU	969	C	C	T	bi	4D	G,G,G,G	0	1	0	0.875	0.625	0.0345	0.25	0	0	0.286	1	0	0	0	0	0	1	0.111	0	0	0	0	1	0	0
Snodgrassella alvi. strain M0112	pilU	972	C	C	T	bi	3D	Q,H,Q,H	0	0	0	0	0.647	0.0333	0.25	0	0	0.2	0	0	0	0	0	0	0	0	0	0	0	0	0	0	0.92
Snodgrassella alvi. strain M0112	pilU	978	C	C	T	bi	2D	_,C,W,C	1	1	1	0	0.278	0	0	0	0	0.333	0	0	1	0.0769	0.3	0.142	0	0	0	0.00452	0	0	0	0	0
Snodgrassella alvi. strain M0112	pilU	981	T	T	C	bi	3D	L,F,L,F	0	0	0	0.889	0.733	0.0303	0.25	0	0	0.6	0.061	0	0	0	0	0	0	0.025	0	0	0	0	0	0	0
Snodgrassella alvi. strain M0112	pilU	988	C	C	T	bi	2D	M,L,V,L	0	0	0	0.889	0.722	0	0.25	0	0	0.75	0.0659	0	0	0	0	0	0	0	0	0	0	0	0	0	0
Snodgrassella alvi. strain M0112	pilU	999	T	C	T	bi	3D	R,S,R,S	1	0	1	0	0.211	0.533	0	1	0.909	0.25	0	0.907	0.958	0.167	0.263	0.147	0	0	0	0.00513	0	0.118	0	0	0.0357
Snodgrassella alvi. strain M0112	pilU	1007	A	A	G	bi	1D	N,T,S,I	0	0	0	0	0	0	0	0	0	0	0	0	0	0	0.682	0	0	0	0	0	0	0.278	0	0	0
Snodgrassella alvi. strain M0112	pilU	1027	C	C	T	bi	2D	M,L,V,L	0	1	0	0	0	0	0	0	0	0	0	0	0	0	0	0	0	0	0	0	0	0	0	0	0
Snodgrassella alvi. strain M0112	pilU	1029	G	G	A	bi	4D	L,L,L,L	0	0	0	0	0	0.0571	0	1	0	0	0	0	0	0	0	0	0	0	0	0	0	0	0	0	0
Snodgrassella alvi. strain M0112	pilU	1032	T	C	T	bi	3D	K,N,K,N	1	1	1	0	0.154	0.4	0	0	0.875	0	0	0.892	0.963	0.133	1	0.156	0	0	0	0.94	0	0.2	0	0	0.0323
Snodgrassella alvi. strain M0112	pilU	1038	T	T	C	bi	3D	_,Y,_,Y	0	0	0	0	0	0	0	0	0	0	0.0109	0	0	0	0	0	0	0	0.0833	0	1	0	1	0	0.926
Snodgrassella alvi. strain M0112	pilU	1041	G	G	A	bi	4D	P,P,P,P	0	0	0	0.909	0.852	0.0333	0.75	0	0	0.667	0.121	0	0	0	0	0	0	0.0345	0	0	0	0	1	0	0
Snodgrassella alvi. strain M0112	pilU	1044	A	A	G	bi	3D	E,D,E,D	0	1	0	0	0	0	0	0	0	0	0	0	0	0	0	0	0	0	0	0	0	0	0	0	0
Snodgrassella alvi. strain M0112	pilU	1047	G	G	A	bi	3D	E,D,E,D	0	0	0	0	0	0.516	0	0	0	0	0	0	0	0	0	0.816	0	0	0	0	0	0	0	0	0
Snodgrassella alvi. strain M0112	pilU	1050	G	G	A	bi	3D	Q,H,Q,H	0	0	0	0	0	0	0	0	0	0	0	0	0	0	0	0	0	0	0	0	0	0.643	0	0	0
Snodgrassella alvi. strain M0112	pilU	1084	C	C	T	bi	2D	M,L,V,L	0.875	0	1	0	0.296	0.375	0	0	0	0.25	0	0.917	0.944	0.182	0.545	0.197	0	0	0	0	0	0.167	0	0	0
Snodgrassella alvi. strain M0112	pilU	1098	C	T	C	bi	3D	I,I,M,I	1	0	1	1	1	0.438	1	0	0.923	1	0.188	0.913	0.947	0.222	0.667	0.265	0	0.0833	0	0	0	0.25	0	0	0.0556
Snodgrassella alvi. strain M0112	pilU	1101	T	T	C	bi	4D	G,G,G,G	0	0	0	0	0	0	0	1	0	0	0	0	0	0	0	0	0	0	0	0	1	0.0833	0	0	0
Snodgrassella alvi. strain M0112	pilU	1107	T	T	C	bi	4D	R,R,R,R	0	0	0	0	0	0.5	0	1	0.0714	0	0.809	0.0909	0.0476	0.875	0	0.611	1	0.923	1	0.0918	1	0.615	1	1	0.929
Snodgrassella alvi. strain M0112	pilU	1111	A	G	A	bi	1D	T,P,A,S	0.889	0	1	0	0.36	0.533	0	0	0.929	0.667	0	0.917	0.957	0.222	0.625	0.405	0	0	0	0	0	0.273	0	0	0.0667
Snodgrassella alvi. strain M0112	pilU	1114	G	T	G	bi	1D	T,P,A,S	1	1	1	1	1	0.5	1	0	0.917	1	1	0.957	0.962	0.4	0.625	0.353	0	0.0909	0	0	0	0.273	0	0	0.0714
Snodgrassella alvi. strain M0112	pilU	1116	G	G	A	bi	4D	A,A,A,A	0	0	0	0	0	0	0	0	0	0	0	0	0	0	0	0	0	0	0	0	0	0	0	0	0.917
Snodgrassella alvi. strain M0112	pilU	1302	T	T	A	bi	3D	L,F,L,F	0	0	0	0	0	0	0	0	0	0	0	1	0	0	0	0	0	0	0	0	0	0	0	0	0
Snodgrassella alvi. strain M0112	pilU	1305	T	C	T	bi	3D	E,D,E,D	1	0	1	1	1	0.793	1	0	1	1	0.0667	1	0.964	0	0.882	0.567	0	0	0	0	0	0.286	0	0	0
Snodgrassella alvi. strain M0112	pilU	1311	T	C	T	bi	4D	A,A,A,A	1	0	1	0	0.875	0.808	0	0	0.846	0.889	0	1	0.963	0.1	0.765	0.531	0	0	0	0	0	0.286	0	0	0.917
Snodgrassella alvi. strain M0112	pilU	1314	G	G	A	bi	3D	L,F,L,F	0	0	0	0	0	0.24	0	1	0	0	0	0	0	0.3	0	0.579	0	0	0	0.952	0	0	0	0	0
Snodgrassella alvi. strain M0112	pilU	1317	T	T	C	bi	4D	R,R,R,R	0	1	0	1	0.3	0	1	0	0	0.1	0.0952	0	0	0	0	0	0	0	0	0	0	0	0	0	0
Snodgrassella alvi. strain M0112	pilU	1329	A	A	C	bi	4D	S,S,S,S	0	0	0	0	0	0	0	0	0	0	0.871	0	0	0	0	0	0	0	0	0	0	0	0	0	0
Snodgrassella alvi. strain M0112	pilU	1338	T	C	T	bi	3D	E,D,E,D	1	1	1	1	1	0.692	1	0	0.75	1	0.111	0.964	0.969	0.364	0.667	0.34	0	0	0	0	0	0.286	0	0	0
Snodgrassella alvi. strain M0112	pilU	1344	C	T	C	bi	4D	R,R,R,R	1	0	1	1	1	0.692	1	0	0.8	1	0.143	0.967	0.968	0.1	0.7	0.302	0	0	0	0	0	0.143	0	0	0
Snodgrassella alvi. strain M0112	pilU	1350	T	T	C	bi	4D	R,R,R,R	0	0	0	1	0.3	0	1	0	0	0.167	0.1	0	0	0	0	0	0	0	0	0	0	0	0	0	0
Snodgrassella alvi. strain M0112	pilU	1365	A	A	G	bi	3D	E,D,E,D	0.429	0	0	0	0	0	0	0	0.812	0	0	0	0	0	0	0	0	0	0	0	0	0	0	0	0
Snodgrassella alvi. strain M0112	pilU	1368	G	G	A	bi	3D	Q,H,Q,H	0	1	0	0	0	0	0	0	0	0	0	0	0	0	0	0	0	0	0	0	0	0	0	0	0
Snodgrassella alvi. strain M0112	pilU	1377	G	G	A	bi	3D	K,N,K,N	0	1	0	0	0	0	0	0	0	0	0	0	0	0	0	0	0	0	0	0	0	0	0	0	0
Snodgrassella alvi. strain M0112	pilU	1384	G	G	A	bi	1D	T,P,A,S	0	0	0	1	0.556	0	0.889	0	0	0.188	0.132	0	0	0	0	0	0	0	0	0	0	0	0	0	0
Snodgrassella alvi. strain M0112	pilU	1397	C	C	G	bi	1D	N,T,S,I	0	1	0	0	0	0	0	0	0	0	0	0	0	0	0	0	0	0	0	0	0	0	0	0	0
