## Supplementary material for "Honeybee genetics shape the strain-level structure of gut microbiota in social transmission": Dataset S4

### Sheet: S4.1
Dataset S4. Raw data of all metabolite abundance (peak heights for the quantification at the specific retention index) in the hemolymph of microbiota-free and Bifidobacterium colonized bees. Each column indicates one sample.
Metabolite	Microbiota-free						Bifidobacterium colonized
O-Phospho-L-tyrosine	51050	60680	52170	70040	63960	101200	30380	144100	42950	66260	130100	87570
Orotidine-5-phosphate	26919	27805	33968	29147	37251	37460	9111	21320	9632	7454	5925	7887
Oxidized glutathione	145400	80380	68950	48500	95190	92850	86300	953000	171400	134400	228500	115600
D-Fructose 6-phosphate-disodium salt	121000	171500	219700	89610	211400	226500	91250	842300	605000	171200	77310	204400
D-Fructose-1,6-bisphosphate	15000	6992	10160	20240	29730	35010	13050	93690	12430	24730	16728	17297
D-Galactonic acid	4512000	1453000	3338000	797100	851900	245700	534000	2616000	1589000	370400	26190	316700
dGDP	97650	74340	84980	110400	75170	116100	175300	313400	240800	224000	391600	135900
D-Gluconate	5232000	3683000	3159000	1825000	4572000	336100	798700	9142000	4668000	1298000	1134072	481800
D-Glucoronic Acid	34910	29760	28550	98550	96730	68800	11100	53270	8691	24980	26420	22470
D-Glucopyranose	226000	185400	145200	156300	253400	154600	78060	257300	60900	81540	17230	26320
Taurine	13560000	6279000	4745000	8256000	11780000	10520000	1386000	19530000	3941000	1845000	1192000	1989000
ATP	34760	34240	31540	14500	28100	24300	38950	57530	47730	85340	57370	30810
4-Hydroxy-3-methoxyphenylglycol	12360	11950	13030	15370	15260	11530	5097	29970	6268	5407	14280	6343
3-Nitro-L-tyrosine	35050	27500	23970	27760	40850	40460	19640	51620	27550	26960	30050	36130
3-Methylglutaric acid	205200	142800	213900	216700	295700	243900	84280	477900	122600	150200	158500	155500
Farensyl diphosphate	3151	720	958	4523	7289	5692	2473	7998	2694	4735	4486	3245
Xanthurenic acid	16810	17750	18030	16430	23360	27350	9813	11690	11280	8032	7907	7168
N-Oleoyl glycine	958	920	1068	8278	1719	5381	1185	1736	1385	1959	3440	1386
Oleoyl-L-α-lysophosphatidic acid	26760	5705	4717	24930	70500	61830	22370	20950	17750	46470	67380	25280
Alloxan	49730	67960	36117	36790	45731	47908	21260	34990	22160	37070	12400	19260
D-sedoheptulose-1-7-phosphate	102400	80030	141200	332700	301900	332000	141800	720600	90560	85320	217000	282000
D-Sucrose	331500000	248100000	202800000	182600000	261500000	347200000	329900000	411100000	264500000	253700000	133500000	137000000
D-Ribose5-phophate	111100	110100	138000	104800	155500	102700	59580	173600	126300	104300	71050	87810
D-Ribulose 1,5-bisphosphate	4668	6533	12950	1931	11780	17520	5264	21240	9405	9385	10850	13170
Carbamoylphosphate	425900	220300	214800	263600	413800	279900	54860	648800	445900	128000	38070	52460
2,3-Dinor-TXB2	297200000	213600000	145200000	126300000	204300000	319600000	304400000	383100000	212100000	213500000	83140000	90280000
Riboflavin-5-phosphate	2632	3051	4167	3458	3917	3474	2586	14640	5288	4335	4549	3969
Ribose 1-phosphate	367800	363000	556100	518400	525200	550400	205200	720600	416000	404300	383200	325900
Pyrophosphate	109000	73740	183000	146200	102300	111800	57330	758800	199700	123500	27770	55290
Homovanillic acid	4402	5255	4307	5592	4368	4231	1898	1769	1840	1557	1635	2254
D-Fructose-1,6-biphosphate-trisodium salt	22705	20005	26575	26127	33979	34032	7331	130800	36530	20380	20090	11320
5'-Adenylyl sulfate (APS)	107200	90800	75600	99210	130600	100400	200600	365500	266800	226900	319600	120500
5-Aminoimidazole-4-carboxamide-1-β-d-ribofuranosyl 5-monophosphate	94270	63340	106300	91400	102300	96930	61740	118600	75340	78650	50890	57890
L-Glutamine	2580000	2381000	2238000	3929000	3643000	3804000	1282000	5288000	2067000	2330000	1513000	1752000
L-Glutamine O-hexside	8014000	11300000	6309000	9140000	12660000	10480000	2740000	18400000	7211000	7157000	4309000	4622000
N-Acetyl-Asp-Glu	34640	25930	42840	20820	75080	102600	13720	120100	27750	15940	12520	14690
ADP-ribose	15320	13000	14330	11230	6814	14920	17848	79148	28582	38347	53647	28099
Acetyl phosphate	417700	344800	193700	361600	609100	282200	99950	680700	180600	100500	22870	68210
Inosine 5'-monophosphate	87780	80500	48130	103100	98980	97310	83390	297000	101500	122300	68020	108100
DL-P-Hydroxyphenyl lactic acid	15110	15270	40140	26710	39770	24470	22028	82060	13010	9901	41076	14840
DL-Tryptophan	11080	15390	14640	17500	17590	35490	1663	12020	4898	14330	8398	2831
D-Malic acid	556600	303900	358200	691000	1213000	609900	38550	2348000	122900	91580	43680	86810
D-Mannitol	130900	176000	204900	259100	292900	188200	118800	475100	277300	162000	111200	301900
dUMP	95660	47490	84610	98650	98440	122100	38230	110000	26570	89660	34920	65800
Lysope 16:0	614400	84220	69150	686700	1637000	1638000	975800	1778000	821600	1796000	1906000	817900
2'-Deoxyguanosine 5'-triphosphate	29150	25470	30070	17430	35320	20960	23260	77860	57910	56320	130200	48070
Trehalose	381300000	310000000	239300000	217100000	307900000	387100000	368200000	449900000	314300000	293700000	157800000	159000000
G6P	9109000	8167000	10050000	9220000	6058000	10910000	7583000	18260000	10600000	11090000	9504000	10070000
Fosfomycin	30820	42870	50330	56320	42950	31530	17770	30900	26420	12580	4261	10360
Galactose 1-phosphate	3044000	2735000	3330000	2139000	3978000	4204000	2601000	5122000	3815000	4037000	1498000	2132000
Gamma-Glu-Leu	28520	26270	14100	33640	33000	31310	2591	28930	2539	20710	18670	13540
Sedoheptulose 1,7-bisphosphate	45730	69560	50870	86140	59380	73430	55000	60790	62980	42940	79920	45530
S7P	16690	15050	26760	23940	7047	41420	5276	92740	19670	18420	10850	10360
Glucarate O-phosphoric acid	199500	165800	103100	198900	242400	256400	146500	267800	213600	249200	201000	271900
Gluconic acid	2954000	2234000	4411000	1498000	4570000	1031000	288400	1679000	1044000	522000	12160	224900
Citric acid	30500000	18630000	12040000	18580000	29880000	27650000	9795000	34560000	16910000	14420000	12840000	14800000
cis-7-Hexadecenoic acid	4193000	4448000	6276000	6016000	3933000	3955000	3938000	2670000	5769000	4864000	4314000	4533000
Creatine phosphate	32070	30700	49070	48770	43360	32590	23590	72950	36640	40940	23340	28760
L-Asparagine	22030	25790	18170	11990	23910	42470	5977	28366	9700	11548	10000	9019
1,3-Diphopshateglycerate	358200	359300	363200	356200	355800	352400	316700	334000	345800	344300	343100	318800
Lysopa 16:0	1082000	198900	249200	1580000	2613000	2549000	1249000	2089000	1595000	2530000	2458000	1488000
Linolelaidic acid (C18:2N6T)	2237000	2605000	2804000	2838000	2179000	2388000	2013000	1510000	3587000	3090000	2268000	2476000
Lysope 14:0	4676	12974	15111	4150	12650	9625	4486	8085	4978	9166	9779	3344
Lysopa 18:0	1873000	1746000	1087000	2950000	3397000	4131000	1819000	3385000	3561000	5456000	3478000	2431000
Phenylpropiolic acid	166700	119200	139000	235200	241200	246600	100738	303529	179540	148006	147284	103694
Threonate	2315000	2213000	2251000	2377000	2362000	2326000	2601000	2643000	2579000	2450000	2966000	2984000
D-Glucose 6-phosphate	7653000	6769000	8330000	7676000	8948000	9748000	2788000	17040000	4041000	9145000	3189000	7269000
Dihydrotachysterol	1536000	1557000	1526000	1535000	1517000	1530000	1594000	1587000	1556000	1628000	1534000	1577000
D-Histidine	151100	217200	81030	112100	451600	700900	45420	1031000	117800	167700	38250	27010
Dihydroxyacetone phosphate	215400	127200	185900	166100	390600	447200	66840	585900	135600	255800	108800	117300
3,4-Dihydroxybenzeneacetic acid	38340	23320	35120	44280	45450	29690	11820	55960	25180	27100	16460	25130
Uridine5-diphosphate	16800	14080	9850	18120	17840	25010	12760	178000	40850	26570	13430	12200
Glycerol-3-phosphate	6223000	7770000	6555000	7677000	7756000	6673000	4409000	14350000	6313000	7273000	4655000	6592000
D-Glucose	91430	79890	33990	44670	55800	89190	24320	120500	45510	39810	6555	21160
L-Fucose	7299	6510	10250	9357	11970	12040	7638	39862	13688	11864	9591	9121
Lysopg 18:1	7357	4578	20988	4476	13840	9764	7305	3832	4030	7866	8038	2741
Lysope 18:0	5233000	3775000	1995000	7582000	6862000	9233000	3512000	14440000	3910000	7644000	8463000	3301000
Lysope 18:1	3957000	683400	247600	1945000	10850000	7794000	3322000	2379000	2395000	5084000	8073000	1897000
Cholesteryl sulfate	1359000	1359000	1347000	1394000	1430000	1451000	1839000	1817000	1828000	1860000	1911000	1912000
9-Hpode	80716	7366	2420	4776	9589	19550	4103	31320	7487	68828	54070	44706
Nicotinamide	253300	249800	319800	347600	323900	296100	116000	417500	304800	166200	293600	165400
Nicotinic acid	47330	118100	80760	118600	85150	124500	50080	288900	129400	42400	52050	38650
Nicotinuric acid	578100	501000	492900	592900	372900	675100	323900	686900	575300	365200	303900	375800
Niflumic acid	1048000	1135000	2168000	2742000	1358000	1683000	913000	302700	1736000	2457000	1772000	1875000
N-Methyl (-)ephedrine	183200	178100	251800	221200	207200	263400	103100	286800	192500	190400	202700	185000
N-Methyl-a-aminoisobutyric acid	613600	1292000	1003000	1853000	2560000	4776000	534600	6059000	4288000	3570000	1631000	863700
N-Methyl-L-arginine hydrochloride	9072	9231	8208	8112	7169	14290	2960	19920	6330	10870	5647	4192
Farnesene	148152	29490	33200	36320	37560	31550	27740	39560	43800	42260	33600	34690
Fexofenadine	16070000	15310000	14870000	15430000	23710000	27330000	42550000	44280000	41800000	43980000	43850000	49530000
Folic acid	4741	6419	7111	7019	6323	6690	4162	6293	5987	7376	4813	6031
Adenosine 5'-monophosphate	19860000	20500000	9956000	28190000	17890000	19210000	17070000	70040000	23130000	17090000	14940000	10370000
Adenosine5-phosphosulfate	35810	29520	19300	17360	18250	23870	16190	104600	42770	56180	66190	31580
Acetylcholine	1817000	1562000	1515000	1454000	1937000	1483000	1145000	3835000	1125000	767400	1028000	1208000
Adenosine 5''-diphosphate	323200	343700	373500	545700	446100	234100	318000	1286000	692900	531500	548600	276500
Adenosine	314600	37930	180900	139300	157800	218400	119000	3370000	541700	118600	48760	95820
Acetylcarnitine	348500	435400	542300	579100	496900	531000	118100	1794000	421900	316500	300600	346600
DL-3-Hydroxy-kynurenine	47740	43270	26310	70920	52210	57890	13640	118000	47960	74840	46540	45680
DL-5-Hydroxylysine	2035000	1496000	841900	783200	1037000	1531000	1685000	1026000	1207000	1040000	421200	611300
DL-3-Hydroxynorvaline	981200	997000	907100	1148000	1090000	1038000	785500	630500	1002000	854200	1092000	729000
DL-Alanyl-glycine	79830000	79000000	81820000	102500000	101300000	99250000	53220000	112200000	73040000	78040000	78840000	78080000
DL-Citrulline	1122000	1322000	998400	1732000	1787000	1720000	726800	2561000	866200	907300	957200	1104000
Lysopc 18:3	11210000	2308000	3027000	14500000	19930000	19050000	11320000	30860000	13470000	18270000	18240000	11070000
Trimethyllysine	62090000	48640000	54320000	62210000	67530000	57960000	34880000	107600000	35680000	38130000	39880000	46700000
Thymine-d3	340800	396900	360700	488400	548100	513500	270700	859900	361400	420300	333900	355000
trans-Citridic acid	1796000	1883000	1848000	1875000	1747000	1697000	1659000	1643000	1633000	1661000	1673000	1685000
Triethyl phosphate	780700	731300	642000	738400	613500	629400	977100	882500	987900	705800	1330000	769300
Thymine	8982000	7082000	3699000	3763000	4650000	7790000	10000000	6314000	6230000	5656000	1885000	2295000
Metanephrine	87880	1959000	151500	86320	121000	3172000	354700	162900	1602000	72870	66450	97190
Inosine	1330000	1796000	2893000	2710000	2218000	1780000	936000	6598000	4257000	3287000	2007000	1487000
Imidazoleacetic acid	11340000	9553000	5026000	5244000	6663000	9002000	12270000	7335000	8596000	6687000	3097000	3480000
L-β-Imidazolelactic acid	2117000	2387000	1761000	2541000	3524000	3079000	1367000	7359000	2546000	2258000	1747000	2172000
Imatinib	5379000	651100	1152000	6357000	14380000	11100000	3549000	19500000	6113000	9823000	11370000	5572000
Hypoxanthine	4288000	4750000	3140000	5807000	5977000	5851000	2049000	19780000	5576000	3963000	2134000	3741000
Methyl nicotinate	1383000	2045000	3621000	4125000	4653000	4252000	1809000	10360000	4014000	3058000	929200	1366000
N,N-Dimethylglycine	13660000	17100000	29680000	26860000	16070000	31980000	13270000	59510000	32900000	30470000	23070000	17310000
N4-Acetylcytidine	18713	14880	6261	26800	28630	18750	10420	52350	19320	10990	19620	25090
Methionine sulfoxide	19590000	19320000	24680000	26950000	25710000	30050000	15240000	29920000	21960000	22470000	22310000	19700000
Creatinine	18970	23690	27140	39950	28060	34600	15110	10540	18570	8220	7874	9999
Cycloleucine	96380000	92420000	93100000	128900000	119800000	122000000	62020000	183300000	75610000	86430000	94550000	91360000
cis-Gondoic acid	103900	121900	116800	143100	120700	112700	114000	109100	108800	113400	111000	101700
3-O-Feruloyl quinic acid	6524	6277	6450	6797	6162	6895	7502	8203	6199	7341	6916	7342
3-OH-Anthranilate	158600	142200	143800	181400	140600	160900	99370	276000	157900	145400	85930	150000
Choline	139600000	154000000	220500000	184500000	144100000	244000000	108900000	296900000	237400000	219600000	177600000	148900000
Chlorogenic acid methyl ester	10660	13220	11910	13770	11630	10940	13440	12350	12220	11060	12420	12410
4-Aminoindole	210432	857500	92210	53540	292704	1740000	204287	159700	300337	261598	235281	252787
3-Ureidopropionic acid	1875000	1980000	1665000	1573000	2200000	1945000	1174000	2242000	1642000	1308000	976700	1561000
4-Aminobutyrate	333000	259600	293100	425100	542200	475400	125800	380200	328500	299600	235900	291200
Pro-Leu	10420	10810	19890	14310	19760	22130	6359	46840	14000	9178	8937	10240
Propionylcholine	2438000	1406000	1701000	1993000	1350000	1651000	1309000	6342000	1093000	1028000	1592000	1715000
Protocatechuic aldehyde	890000	1023000	539200	476800	554400	595900	484800	735700	843000	334600	287500	377100
Punicic acid	5204000	11330000	9973000	12500000	10350000	11930000	7446000	2750000	29350000	20650000	10350000	12970000
Purine	25470	70020	50200	47130	104400	82650	12040	156100	88190	76450	37640	35610
Putrescine	61830000	55380000	52790000	57970000	76380000	57530000	27570000	128800000	51120000	52260000	44760000	48630000
Pregnenolone	44010	40770	36930	45640	43700	40310	40240	49600	40170	38540	43790	39230
Carnosine	60420	63060	31590	76440	51940	80520	21650	78330	73230	44900	48910	73550
Nε,Nε,Nε-Trimethyllysine	34690000	26330000	29340000	32010000	34730000	32950000	18870000	51400000	21100000	22280000	23450000	24550000
O-Feruloyl quinic acid	16630	13910	15970	14610	15110	17430	16660	16410	17840	14340	15110	16700
Oxypurinol	249500	299000	205400	252200	269200	380300	151900	1037000	251100	195700	138600	218000
PAF C-16	17920000	15960000	10700000	33090000	38830000	46000000	16740000	91680000	33000000	63520000	40010000	24970000
Ornithine	3123000	3866000	3289000	2390000	3950000	3153000	1891000	5442000	2588000	2459000	2662000	3099000
Oxymetazoline	2592000	2558000	1979000	2462000	2591000	2803000	3346000	3299000	3678000	3213000	3677000	3571000
L-Tryptophan	5613000	9192000	9252000	11390000	10280000	16700000	2268000	26400000	9391000	9446000	6360000	5913000
L-Tyrosine	2760000	10900000	2740000	3071000	3300000	3060000	2104000	4105000	2679000	2711000	2345000	2463000
L-Saccharopine	2552000	1957000	2926000	2593000	2777000	2398000	1761000	3295000	2211000	1711000	1995000	2521000
L-Theanine	14600000	15440000	12200000	21040000	21580000	21780000	7811000	27060000	10960000	12270000	10370000	12900000
Epinephrine	21170000	18030000	16710000	19940000	24250000	23280000	14310000	25300000	15950000	16680000	13970000	16610000
Ergosterol	455200	500800	509200	513700	523100	567500	598500	601700	586500	584300	564700	613100
Alanine	5505000	5638000	5392000	7823000	6113000	6531000	2745000	9046000	4877000	5132000	4916000	4978000
Allantoin	16330	14190	14380	26810	16840	23790	34179	135996	64127	58715	50165	47832
Allopurinol	3842000	5494000	3851000	4766000	5486000	5235000	2294000	19860000	4542000	3836000	2407000	4209000
Ala-Gly	9897000	9500000	9127000	11610000	11970000	12920000	5805000	11730000	8353000	8805000	9434000	9483000
Adipamide	177000	150300	195800	227000	279100	285900	188300	335700	155400	124100	162700	202700
8-Hydroxy-2-deoxyguanosine	127700	103700	131200	134200	163300	187100	67800	329400	117800	146600	109700	144100
7-Methyluric acid	271000	280100	250800	302600	284400	246800	297600	314100	298600	310500	275200	276500
7-Methylxanthine	41200	43020	55320	53770	58990	47330	26990	61000	68290	31120	53870	39330
7-Methylguanine	3727000	7810000	5367000	7654800	15210000	14620000	1668000	24020000	7486400	10430000	4222000	4818000
7-Methylguanosine	543400	930500	544600	576100	481800	708700	294700	1862000	567600	565000	396400	556500
2-(Formylamino)benzoic acid	2544000	5349000	3692000	4453000	9738000	9450000	1183000	15690000	6465000	7117000	2618000	3242000
2'-Deoxyadenosine-5'-monophosphate	51460	55160	55780	62980	72470	67710	43200	162800	84450	89620	125600	65470
2-Aminoadipic acid	102200	108000	120100	87990	75790	113900	51170	98890	128800	72580	123900	83190
2-Aminooctanoic acid	1014000	576000	731900	851400	670100	735900	433200	1689000	426900	459800	630500	652100
DL-Leucine	1616000	1968000	1263000	1883000	2804000	3382000	794600	6076000	2271000	2340000	1387000	1297000
Tau-methylhistidine	18430000	16360000	16090000	19210000	21810000	18260000	10970000	25670000	14100000	15510000	13560000	15160000
Thiamine	886600	1179000	920300	1187000	1162000	697700	443500	1303000	628100	715700	479500	801300
Testosterone	32750	34990	33120	37140	34080	34130	37520	47870	38730	42260	36920	34630
Thymidine 3,5-cyclic monophosphate	75770	56120	53440	88180	76850	85920	36300	103700	75730	64320	43320	53040
Threonine	1560000	2455000	2021000	2683000	3409000	3336000	1434000	2781000	3105000	3036000	2323000	1889000
Thioguanine	33900	32360	56470	58550	46420	25350	24710	44340	56220	33420	13330	18440
Guanidineacetic acid	1400000	2442000	1869000	3284000	4246000	8271000	1341000	9094000	7130000	6136000	2739000	1267000
Homoserine	2258000	3642000	2897000	4261000	5113000	4993000	1948000	3584000	4207000	5079000	3585000	3193000
Histidine	23780000	41790000	28640000	35780000	50410000	50110000	21050000	61450000	42370000	43710000	31230000	28550000
Homocysteic acid	200400	169100	172000	215800	192800	217400	89990	265900	149700	140600	163100	115100
Histamine	1447000	1989000	1993000	2077000	1928000	2048000	1214000	3583000	1828000	2548000	1384000	1747000
Guanine	466700	556200	275300	557800	418000	625900	235300	2782000	539400	423600	294500	334200
Guanosine	2402000	2782000	1598000	2698000	2574000	2803000	1281000	8782000	3883000	1942000	917600	1886000
(R)-(+)-2-Pyrrolidone-5-carboxylic acid	92960000	82560000	86730000	116100000	114700000	115600000	57930000	165200000	67510000	80390000	82600000	84640000
10E,12Z-Octadecadienoic acid	117300	141300	213300	159800	114300	123000	99010	37790	286800	235800	143900	171300
1,5-Diaminopentane	1906000	1520000	1885000	2024000	2781000	2557000	1459000	4189000	1332000	1457000	1123000	1456000
1,4-Dihydro-1-methyl-4-Oxo-3-pyridinecarboxamide	296100	242100	195200	240200	275700	307500	173800	1148000	241800	160200	117700	219300
N-Acetyl-glutamate	327700	465700	517100	689800	837700	696000	216700	1993000	486800	414500	407600	394800
N-Acetylglycine	3007000	2727000	3206000	3264000	3766000	3512000	2585000	8380000	2920000	2702000	2159000	2519000
N-Acetyl-D-phenylalanine	3505	6503	7270	6433	9807	18210	27422	15310	7170	6235	3532	8748
D-Myo-inositol 4,5-bisphosohate	24270	6787	13200	14450	18202	11440	16797	20980	11380	14920	7511	6329
D-Methionine	983500	1032000	576900	865000	913800	1276000	549500	6249000	1338000	1309000	880100	995100
N-Acetylhistamine	38550	37100	31850	42630	36580	48510	39750	125600	51910	40120	29480	42370
D-Myo-inositol 4-monophosohate	1232000	930200	989800	930800	1197000	1821000	894300	5059000	1549000	1719000	1069000	836700
D-Phenylalanine	15090000	29610000	23740000	25420000	58520000	53970000	8050000	94140000	38820000	45870000	15670000	21080000
3-Aminoisobutanoic acid	614100	661600	1108000	970400	826600	1251000	501100	1993000	1170000	1014000	851400	614600
3-Amino isobutanoate	640900	642800	1163000	965400	709800	1216000	599400	2059000	1303000	1065000	845400	768700
Cytidine-5-monophosphate	70050	136200	62750	107000	66130	71810	78170	146300	138500	103600	57450	63090
Cytidine	35530	54830	41760	17310	69060	51400	31700	26550	25980	36080	17710	28310
Cystine	132600	182600	211600	283100	424400	212300	122000	409500	284600	175700	162800	244100
Cys-Gly	16100	14140	14760	10350	45100	15690	30690	13050	16100	9888	19060	18390
3-Indoleacrylic acid	414200	611100	676400	770900	716400	1191000	175800	1968000	655200	658800	490600	398300
3-Chloro-L-tyrosine	107600	103100	75890	109300	145400	250400	46870	199600	154500	167600	76610	120700
Porphobilinogen	36380	53190	53190	72720	59720	100800	13760	141400	54260	56070	38930	32910
L-Canavanine	127000	154600	115800	168900	168100	171400	89770	258600	121900	114200	123900	91600
Pipecolinic acid	101600000	95090000	91040000	134300000	120100000	126100000	64240000	176700000	75530000	84660000	94200000	95940000
Picolinamide	124200	125800	143600	154900	145800	141700	77290	146200	125100	84880	85400	71260
Phosphoethanolamine	1575000	1422000	1738000	1441000	2017000	2371000	1213000	1715000	1822000	1695000	1733000	1614000
D-Glucosamine	317800	250100	300900	258700	335600	333100	202000	266200	307500	254400	402000	267400
L-Homocitrulline	752300	449300	854400	969100	744800	700800	292800	1299000	445400	481900	379400	457000
L-Dopa	83720	1860000	164500	114800	103600	2996000	318000	162200	1542000	83400	63710	80480
L-Cystathionine	661400	685400	610800	756100	822100	718600	543200	781700	761100	772400	644800	484600
N'-P-Coumaroyl agmatine	90650	92800	85990	62790	109300	83320	68850	109000	97010	81640	82820	85230
Nα-Acetyl-L-lysine	4349000	2544000	1962000	3441000	4695000	4596000	3735000	5396000	6233000	4167000	5062000	5285000
Nε-(1-Carboxymethyl)-L-lysine	1360000	1704000	1340000	1818000	1786000	1625000	1029000	1499000	1530000	1722000	1304000	1375000
5-Aminosalicylic acid	198400	226000	223400	244800	269000	240900	180200	467700	266000	193800	206600	185800
5-Aminolevulinate	297700	324500	203500	300400	448700	546800	145100	1139000	347600	408000	232500	220200
5-Aminovaleric acid	33610	28220	44600	56850	65560	58190	23130	75250	17130	41740	11410	32290
2'-Hydroxy-5'-methylacetophenone	68470	69840	72480	76550	74680	71950	86180	88560	78760	93720	84470	90320
Lysine	78910000	73060000	78470000	106500000	106600000	108200000	43600000	101200000	74360000	77240000	76980000	80230000
Lysine butyrate	13220	9616	16790	34150	20460	22800	10890	137400	17180	9336	18330	17730
Lysopc 16:2 (2N Isomer)	5798	767	1230	8172	24730	17800	6320	54500	10700	15590	15520	5835
Lysopc 17:0	67070	94710	198000	231500	135800	178400	64340	598500	148700	241500	198100	197900
Lysopc 16:1	2158000	256500	473200	2403000	5555000	4282000	1379000	7733000	2393000	3954000	4321000	2152000
Lysopc 15:0	139500	204300	452800	371600	256200	299100	141800	522800	622600	430200	287600	418000
Lysopc 16:0 (2N Isomer)	8547000	1462000	1928000	12030000	21400000	19690000	9231000	34640000	12190000	19700000	20390000	11450000
Lysopc 14:0	424300	84280	98380	490800	907900	750800	371600	1644000	420500	644800	687100	408600
Gly-Phe	3934	3231	11210	5671	6557	6560	4521	18580	18020	3521	4241	81131
Glycyl-L-proline	51020	51150	59680	51590	64010	56980	19710	109100	34030	56060	36380	47090
Glycine	187600	178100	208000	229500	288900	282700	100100	258200	218600	242400	140200	144300
Glycerophosphorylcholine	341700000	335200000	331800000	335000000	349000000	339100000	276600000	465000000	342700000	337500000	262000000	295100000
Asparagine	3558000	3966000	2663000	3363000	5445000	7073000	1586000	14760000	4465000	4825000	2562000	2552000
Aminoimidazole carboxamide ribonucleotide	899700	925100	886000	932800	913900	911600	903800	879500	907300	868500	871800	813700
Asp-Phe methyl ester	503300	811800	593400	612600	1553000	1449000	276900	2710000	1197000	915800	493100	423500
Aspartic acid	589600	575200	647800	642400	651600	676200	404300	642400	712000	634600	584000	577600
Asp-glu	75630	88510	84580	79060	109100	102800	57160	140900	122800	85850	68360	78940
6-Aminocaproic acid	6257000	6218000	5297000	7116000	8952000	9958000	2808000	22550000	6318000	7179000	4737000	4821000
5β-Androstan-3a-ol-17-one	13380	10830	12600	14620	12450	23740	16900	14020	18480	14960	18640	14440
6-Hydroxymelatonin	742200	670700	682400	685200	619200	599000	594000	577300	515700	680200	614100	661500
1-Methylguanosine	542100	700800	389200	527000	484900	581700	255600	1755000	472000	525200	304300	497400
1-Methylnicotinamide	2022000	2603000	1546000	2674000	2763000	2445000	996300	10490000	2750000	1707000	1116000	1879000
2-(3,4-Dimethoxyphenyl)ethanamine	85430	3604000	114500	108800	112100	824400	317700	240000	264600	115500	120200	99040
2-(Dimethylamino)guanosine	49110	216800	101100	78930	3822	185800	40440	170600	75570	31760	18010	31550
1-Stearoyl-Sn-glycerol-3-phosphocholine	1755000	365400	1040128	1324000	4045000	3445000	1307000	2997000	1123000	2264000	3002000	1090000
1-Oleoyl-Sn-glycero-3-phosphocholine	13390000	2728000	3297000	12180000	38290000	34150000	10010000	17050000	8978000	23030000	33550000	11560000
1-Methyluric acid	199000	78160	152700	95200	210100	110800	170200	340200	234700	66890	107900	117600
delta-Tridecalactone	3795	40460	11870	7826	3679	34560	7237	8872	10360	11055	10882	12041
D-Alanyl-D-alanine	203600	123800	170100	197500	195100	143600	106000	234000	165900	138400	137800	208200
D-2-Aminobutyric acid	1966000	2147000	4015000	3342000	2129000	3971000	1379000	8341000	4273000	3623000	2962000	2367000
SDMA/ADMA	3711000	1801000	1690000	1567000	2206000	1837000	2064000	3797000	1190000	1482000	1418000	2373000
Serine	479600	379300	390000	465200	630700	666100	202300	353900	592300	553600	515400	352100
S-ribosyl-L-homocysteine	162200	82080	94350	82910	180300	102600	80780	81430	103200	74850	106500	100800
Spermidine	3826000	2719000	2560000	2959000	3909000	3076000	2322000	6935000	2555000	2928000	2161000	2750000
S-Methyl-5'-thioadenosine	231900	184400	269900	391000	402400	350500	148400	692400	330200	396600	258700	279200
Sn-Glycero-3-phosphocholine	275500000	288200000	279000000	273700000	295000000	272200000	228500000	416800000	266200000	268300000	199500000	224400000
Serotonin	86650	84860	85500	112600	136800	112900	62150	158500	81490	68410	61980	70870
N-acetyl-L-ornithine	1190000	1345000	1034000	1329000	1463000	1499000	835400	1721000	883100	962300	787500	1127000
L-(-)-α-Amino-ε-caprolactam	689300	598100	475100	665300	759000	743400	367900	1141000	459000	491800	389800	448900
Kynurenic acid	7574	4073961	4719	4730	5379	7271	10250	22690	5698	7140	1725233	33950
L-Arginine	65910000	68540000	55280000	94900000	95540000	95060000	35600000	122500000	51860000	57650000	50610000	55580000
L-alpha-Aminobutyrate	3594000	4295000	7352000	6514000	4417000	7803000	3067000	15570000	7837000	6772000	5740000	4561000
L-Alanyl-L-lysine	105700	117800	127500	186200	162700	148800	83680	291100	126500	120700	83940	126000
Kinurenine	200700	194300	176200	164400	20220	179600	63250	553200	28790	13040	77850	189200
1-Methyladenosine	162700	152700	148700	134000	128600	127500	81490	186900	97770	75400	64570	70080
1-Methylguanidine	195300	202100	162900	234700	266300	274900	157600	260900	233400	275000	205900	172400
N'-Feruloyl putrescine	642200	566700	1084000	1562000	718000	908200	494000	159400	1028000	1313000	985500	1033000
DL-Norleucine	2105000	2584000	2587000	3249000	2896000	2923000	2004000	6992000	2469000	2452000	1615000	2118000
Nebularine	35410	28180	20220	16890	24360	29020	60000	25710	22010	15460	15670	12290
N-Carbamyl-L-glutamicacid	150500	97480	115800	133200	155200	137300	109100	212200	119900	107200	98600	118700
NADPH	6553	7065	7630	7253	7154	6176	9234	10580	10040	10020	9397	13880
DL-Valine	1072000	2036000	1584000	2746000	3438000	7788000	1209000	7700000	6196000	5051000	2203000	1069000
DL-Proline	255400000	243200000	292500000	325300000	292500000	276500000	173900000	368100000	287500000	287600000	249600000	263300000
DL-Threitol	51130	58400	33100	37610	47890	76800	21340	74050	39710	39680	41960	50110
beta-Cubebene	44000	45300	47100	41600	52660	45460	54250	49990	67010	50840	49990	57340
Benzamidine hydrochloride hydrate	493900	1085000	741700	802700	1914000	1892000	241700	2857000	1284000	1582000	517700	641000
Betaine	903300	2099000	2135000	2436000	2288000	2400000	1387000	5640000	1956000	1739000	1601000	1708000
beta-Hydroxybutyrate	327500	111500	122900	164300	216700	276800	145300	152200	261800	173500	207000	197600
Carnitine	10590000	8614000	7628000	9781000	10370000	9553000	5591000	14820000	7079000	7515000	5727000	7789000
2-Furanoic acid	176200	211100	337600	188100	231500	289700	131100	929900	329300	221000	234400	178000
Mag (18:1) Isomer1	11720	58810	19450	15440	3361	5102	7970	3270	5839	3541	13505	2210
2-Methylbutyroylcarnitine	1127000	1029000	973700	874900	927200	1066000	852200	1168000	1078000	1252000	985200	1248000
2-Methylsuccinic acid	13730	10310	11800	20890	14480	12630	9485	10050	15950	8609	9402	8978
3'-Aenylic acid	31490000	30290000	15460000	35710000	25610000	31090000	27740000	87990000	38540000	27700000	20790000	14320000
2'-Deoxyinosine	14210	13220	12780	19110	12880	16530	4090	58980	10830	11090	24770	10910
L-Kynurenine hydrate	142800	170200	164500	150900	31130	174000	48270	483800	18340	12070	42760	162500
L-Methionine methyl ester	2698000	4622000	3869000	4611000	4364000	4397000	4047000	4317000	4873000	4659000	4606000	4443000
L-Methionine sulfone	2106000	9586000	2217000	2181000	2567000	3704000	1702000	3390000	2095000	1990000	1914000	2057000
L-Ornithine	1398000	1692000	1298000	1078000	1537000	1397000	766900	2443000	1032000	1088000	1228000	1396000
Lipoamide	778500	1339000	1347000	1621000	1424000	2404000	327900	3886000	1359000	1297000	901200	810500
Ip7G	69190000	42840000	27380000	25450000	36390000	74790000	70880000	19100000	40280000	52310000	20590000	20130000
Urea	236100	359100	698600	489000	466300	503500	239400	607000	471600	422800	594800	638900
Uridine	46894	33490	63060	47981	49597	32960	39460	109200	83040	32790	8219	41252
Urethane	8569000	7772000	7238000	9606000	11570000	10080000	6508000	19950000	7776000	8680000	6387000	7830000
Uridine diphosphate-N-acetylglucosamine	26610	26130	33240	31110	49090	29690	13180	142200	52210	24960	7188	13770
Urocanic acid	317100	691800	882600	959900	1326000	1276000	434700	2155000	975400	788400	208800	318500
Uracil	431200	774100	601700	736600	732300	887400	316900	1663000	651800	497200	407600	468300
UMP	421500	428800	190800	386600	328600	483900	208300	440700	440100	566100	138600	124600
Lysopc 18:2	421300	99910	68630	256700	1604000	1342000	380000	896800	369700	1012000	1120000	280100
Lysopc 18:1	8935000	1948000	2195000	8718000	27520000	23780000	6754000	12030000	6279000	15970000	23510000	7763000
Lysopc 20:0	30670	29910	114200	98130	36390	64120	21950	75670	84780	78590	51430	58730
Galactinol	454100000	373400000	251800000	244100000	299100000	447200000	499600000	224800000	373400000	370400000	187600000	208800000
gamma-Butyrolactone	59120	49370	69930	44590	74350	83990	27140	251600	46780	74440	24080	40620
gamma-Caprolactone	39090	53080	42100	45300	37650	44150	34470	95750	32630	26600	27320	29610
Glu-Glu	1510000	1093000	1696000	1700000	1558000	1501000	1098000	1784000	1357000	1072000	1154000	1444000
Glutamine	74410000	66640000	68500000	98960000	95740000	97970000	40920000	103900000	62940000	71390000	70980000	72810000
Glutathione	540900	1310000	155200	429400	273800	208100	1147000	816100	212500	209300	296900	218200
Deoxyguanosine	39460	35650	36480	41470	45980	21390	22990	24540	21320	44190	15600	18060
5-Methylcytosine	77570	74830	69090	78370	98610	96180	40480	149600	70620	70340	68410	58970
5-Methyluridine	193400	102200	74780	90080	75010	121700	182300	145300	156500	89050	63830	90410
5-Hydroxylysine	280800	287000	294600	336700	350000	351700	228500	420400	261900	330500	181500	344400
p-Mentha-1,3,8-triene	52280	43900	39280	34920	55570	56430	79640	57890	64660	46530	52150	44150
Β-Pseudouridine	56010	44140	34470	45230	101400	95200	21900	135900	71230	77180	42380	61520
D-Glucosamine-6-phosphate	41440	30990	45980	42000	55800	29250	23380	79610	34040	40970	18310	35060
Dihydrouracil	164800	169600	142300	98310	122900	122700	153500	182700	171500	115300	35190	59540
Dimethyl fumarate	5593000	6458000	5816000	5099000	5151000	5874000	7094000	6643000	6834000	6516000	6108000	6916000
Dimethyl-L-arginine	3074000	1529000	1578000	873200	1409000	1631000	1669000	3193000	1149000	1461000	1364000	2144000
γ-Glutamylglutamic acid	383800	384800	473500	472000	650000	562200	320300	676200	533100	494900	583300	483800
Xanthosine	216200	257100	167000	267800	280200	265300	159900	908400	254500	213600	109300	153700
D-Galactosamine	125800	181200	195100	155100	196500	248100	91710	183000	230700	96900	132600	161500
γ-Aminobutyric acid	682900	629100	744400	863200	1203000	1145000	346800	1202000	792800	697000	563000	673100
Pyridoxine	485410	296600	636800	627800	514800	810900	430500	489300	961600	669500	669500	492900
Pyridoxamine	816900	1150000	1090000	1430000	962000	1482000	467200	1428000	985400	1051000	1132000	1338000
Sarcosine	5391000	5445000	5485000	7454000	6158000	7736000	3226000	7436000	4827000	4888000	5269000	5269000
S-Adenosyl-methionine	89590	148900	67280	89990	122200	104300	47550	899000	151200	162100	68740	82140
Pyridoxine O-glucoside	166300	113900	151100	202500	173200	208500	48020	444500	203000	137200	108700	133900
R-Aminobutyrate	286400	223800	293100	361800	534400	464200	153500	438600	286900	228000	214500	262200
P-Aminobenzoate	1053000	978600	798600	1413000	1369000	1293000	577700	4409000	1458000	783900	499800	882900
L-Cysteine-glutathione gisulfide	1381000	1226000	1066000	1091000	1738000	1510000	964300	2649000	1657000	1487000	905200	1047000
3-N-Methyl-L-histidine	1235000	1092000	959200	1235000	1041000	962600	983900	2069000	788000	817400	843200	1052000
Isophorone	104159	252500	119500	164200	152684	266400	48100	81920	83120	58150	107141	110480
Isoproterenol	294300	510600	419400	506900	350200	538900	228100	890700	647200	615800	550900	431600
Isoleucine	25630000	27880000	19380000	26460000	42750000	48040000	11010000	89160000	33670000	36320000	18290000	20990000
Isomaltose	320400	214700	71240	51740	147700	203900	106244	190400	252400	122021	50470	75740
(2R,3R)-2-Amino-3-methylpentanoic acid	50280000	69630000	47060000	65630000	92220000	112300000	25770000	200500000	79050000	82140000	48940000	48420000
